# Toxoplasma in a natural population of chimpanzees

**DOI:** 10.1101/2025.02.18.638806

**Authors:** Mathieu Chabry, Catherine Hobaiter, Klaus Zuberbühler, Jacob C. Koella

## Abstract

*Toxoplasma gondii* is a unicellular parasite that can infect most warm-blooded animals. In humans, it is linked to schizophrenia and other neurological disorders. It is also responsible for congenital toxoplasmosis, which can be lethal or cause severe neurological damage in the developing foetus. More subtle behavioural effects have been observed in various species, including humans, in particular increased risk-taking, which is thought to increase the parasite’s transmission to feline predators, the definitive hosts. We investigated the prevalence of *Toxoplasma gondii* in wild eastern chimpanzees (*Pan troglodytes schweinfurthii*) in the Budongo Forest, Uganda. We tested 45 individuals of two communities, one of which (Sonso) has a home range overlapping with human settlements. In this community, the prevalence was 22.7% (N=5 of 22), whereas in the neighbouring, but more isolated, Waibira community none of the 23 individuals tested were infected. The majority of infected Sonso individuals were adult males and/or high-ranking group members, attributes associated with increased risk-taking behaviour in chimpanzees and other animals. While further work is necessary to reveal the causal relation between infection and behaviour, our findings open new avenues of research for the neural impact of parasites on primate social behaviour.
