## Supplementary material for "Toxoplasma in a natural population of chimpanzees": Table 1

### Sheet: Sheet1
Community	ID	Age (years)	Sex	Infection (Urine sample)	Social rank	Dates tested (mm-dd) (2024)
Sonso	GF	21	male	positive	medium	07-08 ; 07-15
Sonso	OZ	10	male	negative	low	07-08 ;
Sonso	PS	26	male	negative	medium	07-11 ; 07-17
Sonso	FK	25	male	positive	high	07-10 ; 07-12 ; 07-16
Sonso	MB	15	male	positive	high	07-07 ; 07-10
Sonso	KT	31	male	positive	high	07-10; 07-12
Sonso	KC	18	male	negative	medium	07-08 ;
Sonso	ZL	29	male	negative	high	07-11 ; 07-16
Sonso	ZD	23	male	negative	high	07-11 ;
Sonso	JB	13	male	negative	medium	07-11 ; 07-17
Sonso	KO	10	male	negative	low	07-12 ;
Sonso	IN	25	female	negative	low	07-15 ;
Sonso	RF	17	female	negative	medium	07-12 ; 07-15
Sonso	CD	21	female	negative	medium	07-10 ;
Sonso	MR	14	female	negative	low	07-15 ;
Sonso	DR	20	female	negative	low	07-08 ;
Sonso	GN	4	female	negative	low	07-08 ;
Sonso	JL	34	female	negative	low	07-15 ;
Sonso	LZ	13	female	negative	low	07-11 ;
Sonso	KY	41	female	negative	high	07-08 ; 07-12
Sonso	KL	45	female	negative	high	07-08 ; 07-10
Sonso	AR	19	female	positive	high	07-12; 07-15
Waibira	SUL	14	female	negative	low	08-19 ;
Waibira	VET	34	female	negative	low	08-23 ;
Waibira	BAH	29	female	negative	low	08-24 ;
Waibira	ELD	28	female	negative	medium	08-18 ;
Waibira	NOR	28	female	negative	medium	08-24;
Waibira	AKK	36	female	negative	medium	08-23 ;
Waibira	RIT	44	female	negative	low	08-23 ;
Waibira	GER	31	male	negative	medium	08-13 ; 08-16
Waibira	BRT	14	male	negative	medium	08-16 ;
Waibira	ALF	26	male	negative	medium	08-13 ; 08-17
Waibira	FID	22	male	negative	medium	08-13 ; 08-25
Waibira	JNO	16	male	negative	medium	08-19 ;
Waibira	LAF	21	male	negative	medium	08-16 ;
Waibira	NOA	14	male	negative	medium	08-22 ;
Waibira	AND	16	male	negative	medium	08-22 ;
Waibira	LAN	22	male	negative	medium	08-13 ;
Waibira	BEN	32	male	negative	high	08-16 ;
Waibira	MUG	21	male	negative	high	08-17 ; 08-18
Waibira	LAM	9	male	negative	medium	08-16 ;
Waibira	ARD	19	male	negative	medium	08-18 ;
Waibira	MAC	28	male	negative	high	08-17 ;
Waibira	LIR	43	male	negative	medium	08-22 ;
Waibira	ILA	25	male	negative	medium	08-17 ; 08-25
